# Proteomic characterization of the *Mycobacterium marinum*-containing vacuole in *Dictyostelium discoideum*

**DOI:** 10.1101/592717

**Authors:** Aurélie Guého, Cristina Bosmani, Jahn Nitschke, Thierry Soldati

## Abstract

*Mycobacterium tuberculosis*, the causative agent of tuberculosis, is able to manipulate the phagosome compartment in which it resides in order to establish a permissive replicative compartment called the *Mycobacterium*-containing vacuole (MCV). *Mycobacterium marinum*, a fish pathogen and a close relative of the tuberculosis group, is able to infect the free-living amoeba and professional phagocyte *Dictyostelium discoideum* and to manipulate its phagosome maturation. By using this host-pathogen model system, we have established an innovative process to isolate MCVs. This procedure allowed us to isolate the *M. marinum*-MCV at 1, 3 and 6 hours post infection to study the early *M. marinum*-MCV proteome. By using isobaric labelling and mass spectrometry, we quantitatively compared the proteomic composition of those MCVs isolated at different stages of the early infection phase to understand how *M. marinum* impacts on this compartment to divert it from the normal phagosomal pathway. Furthermore, we also compared the manipulated compartment *M. marinum*-MCV to non- or less manipulated compartments containing different mycobacteria strains: the non-pathogenic *M. smegmatis*, the avirulent *M. marinum*-L1D or the attenuated *M. marinum*-RD1.
