## Supplementary Table 4 for "Proteomic characterization of the *Mycobacterium marinum*-containing vacuole in *Dictyostelium discoideum*"

### Sheet: Feuil1
				1 hpi			6 hpi
DDB number	Uniprot number	ID	Description	M. marinum-L1D	M. smegmatis	M. marinum-RD1	M. marinum-RD1	M. smegmatis	Class
DDB_G0283389	Q9NIV0	RHGA_DICDI	Rhesus-like glycoprotein A	0.220511	0.22505	0.429252			trans
DDB_G0268302	Q55GJ7	RL38_DICDI	60S ribosomal protein L38	0.224404					pbio
DDB_G0281609	Q54TQ9	Q54TQ9_DICDI	Putative uncharacterized protein;	0.289386	0.25808				u
DDB_G0293560	Q54BM1	RPA2_DICDI	DNA-directed RNA polymerase I subunit rpa2 (RNA polymerase I subunit 2)	0.294176		2.93754	3.69929	3.32221	gene
DDB_G0282243	Q54ST0	NH2L1_DICDI	NHP2-like protein 1 homolog	0.365781		6.44723	6.91054	4.58774	gene
DDB_G0289699	Q54H53	Q54H53_DICDI	Ribosomal protein L7Ae;	0.400926		3.34255	5.17384	4.50744	pbio
DDB_G0293450	Q8T683	ABCG9_DICDI	ABC transporter G family member 9	0.400959	0.41843				trans
DDB_G0269110	Q55CV5	TSPA_DICDI	Probable tetraspanin tspA	0.407559	0.39379				adh?
DDB_G0288545	Q54IS9	Q54IS9_DICDI	Nucleoporin 210;	0.410945					gene
DDB_G0273885	P02887	DIS1B_DICDI	Discoidin-1 subunit B/C	0.413565			2.31019	3.05968	adh
DDB_G0289059	Q54I22	Q54I22_DICDI	Short-chain dehydrogenase/reductase family protein;	0.419052	0.384364				m
DDB_G0291858	Q54E04	VATM_DICDI	Vacuolar proton translocating ATPase 100 kDa subunit	0.425445	0.39735				trans
DDB_G0279013	Q54XE6	GAR1_DICDI	Probable H/ACA ribonucleoprotein complex subunit 1	0.425566		4.02419	5.2	3.46363	pbio
DDB_G0290315	Q54G86	RL23_DICDI	60S ribosomal protein L23	0.434121					pbio
DDB_G0287267	Q54KL7	Q54KL7_DICDI	Putative uncharacterized protein;	0.435512	0.231465				u
DDB_G0281933	Q54T81	DKC1_DICDI	Probable H/ACA ribonucleoprotein complex subunit 4	0.437676		3.28167	5.16535	4.00467	pbio
DDB_G0277841	Q54Y92	Q54Y92_DICDI	RNA polymerase II complex component;	0.448878		4.80749	7.11787	3.97786	gene
DDB_G0290279	Q54GC1	DGAT2_DICDI	Diacylglycerol O-acyltransferase 2	0.449784	0.436259				lip
DDB_G0275759	Q86H36	RPA1_DICDI	DNA-directed RNA polymerase I subunit rpa1 (RNA polymerase I subunit A1)	0.454381		3.31398	5.54572	4.59635	gene
DDB_G0282287	Q54ST8	Q54ST8_DICDI	Putative uncharacterized protein;	0.461487		2.82572	4.28004	3.40937	u
DDB_G0283911	Q54QE9	Q54QE9_DICDI	HSP20-like chaperone domain-containing protein;	0.464182	0.444746				chap
DDB_G0280229	Q54VN6	RL24_DICDI	60S ribosomal protein L24	0.46512	0.208315				pbio
DDB_G0269878	Q55CW0	FBRL_DICDI	rRNA 2'-O-methyltransferase fibrillarin	0.480165		4.51352	7.05034	6.56276	gene
DDB_G0281337	P36410	RAB14_DICDI	Ras-related protein Rab-14	0.487917	0.397024				gtpase
DDB_G0285419	P21837	CRYS_DICDI	Crystal protein [CHAIN 0]	0.490956	0.36421				m
DDB_G0285679	Q54MT2	NOP56_DICDI	Nucleolar protein 56	0.501583		3.97116	5.12757	4.06094	gene
DDB_G0286299	Q54LY8	Y6915_DICDI	Uncharacterized protein DDB_G0286299	0.5039	2.85913	4.47706	5.71191	6.31077	u
DDB_G0268098	Q55FI4	NOP58_DICDI	Nucleolar protein 58	0.506779		5.89922	6.84078	5.59233	gene
DDB_G0281587	Q54TS4	YIPF1_DICDI	Protein YIPF1 homolog [ISOFORM 2]	0.520649	0.374525				gtpase
DDB_G0274195	Q86KB4	Q86KB4_DICDI	Uncharacterized protein;	0.53054			5.06636	5.40082	u
DDB_G0277723	Q86KU7	Q86KU7_DICDI	Carboxylic ester hydrolase;	0.537116					lip
DDB_G0286523	Q54LP1	Q54LP1_DICDI	Putative uncharacterized protein;	0.539837		3.16692	4.05948	2.72605	gene
DDB_G0271694	Q8MNF7	Q8MNF7_DICDI	Uncharacterized protein;	0.540853					u
DDB_G0286487	Q54LQ7	Q54LQ7_DICDI	Seven transmembrane domain protein;	0.543849	0.312889				u
DDB_G0267436	Q8T6B4	ABCF4_DICDI	ABC transporter F family member 4	0.543994		3.02745	3.88116	4.29912	trans
DDB_G0269138	P54632	1433_DICDI	14-3-3-like protein	0.548988	0.399384				cyto
DDB_G0267444	Q55FP0	PHG1A_DICDI	Putative phagocytic receptor 1a [CHAIN 0]	0.549048	0.318206				adh
DDB_G0274183	Q86KC0	Q86KC0_DICDI	Leucine-rich repeat-containing protein;	0.549676			2.70549		u
DDB_G0285653	Q54MU5	Q54MU5_DICDI	Putative uncharacterized protein;	0.55705		3.34101	6.66788	6.63549	u
DDB_G0267630	Q55GK8	KIL1_DICDI	Membrane-associated sulfotransferase kil1	0.561438	0.335691				pbio
DDB_G0281103	Q54UF6	Q54UF6_DICDI	Putative uncharacterized protein gpt10;	0.563447	0.280747				m
DDB_G0287127	P54647	VATA_DICDI	V-type proton ATPase catalytic subunit A (V-ATPase subunit A)	0.564452	0.394374				trans
DDB_G0284407	Q54PP1	ERG24_DICDI	Delta(14)-sterol reductase	0.569829	0.284965				lip
DDB_G0269160	P24639	ANXA7_DICDI	Annexin A7 [ISOFORM Short]	0.572073					mb
DDB_G0273657	P54641	VA0D_DICDI	V-type proton ATPase subunit d (V-ATPase subunit d)	0.574653					trans
DDB_G0271900	Q86I83	Q86I83_DICDI	Uncharacterized protein;	0.575141	0.296404				u
DDB_G0279459	Q54WT0	Q54WT0_DICDI	Putative uncharacterized protein;	0.579387					u
DDB_G0292270	Q54DG1	ALDH3_DICDI	Aldehyde dehydrogenase family 3 comG	0.584535					m
DDB_G0289173	O00909	ARF1_DICDI	ADP-ribosylation factor 1 [CHAIN 0]	1.72605					gtpase
DDB_G0287855	Q6UK63	PIRA_DICDI	Protein pirA	1.76151					cyto
DDB_G0288373	P15112	EF2_DICDI	Elongation factor 2 (EF-2) [CHAIN 0]	1.76792					pbio
DDB_G0287587	P54661	SMLA_DICDI	Small aggregate formation protein	1.78968					sign
DDB_G0291179	Q54F07	METK_DICDI	S-adenosylmethionine synthase (AdoMet synthase) (MAT)	1.9191					m
DDB_G0267400	P54651	HSC90_DICDI	Heat shock cognate 90 kDa protein	1.92106					chap
DDB_G0292998	P32252	RASB_DICDI	Ras-like protein rasB [CHAIN 0]	1.93389					gtpase
DDB_G0268236	Q55F70	Q55F70_DICDI	Putative uncharacterized protein;	1.99129					gene
DDB_G0272989	Q86IF6	Q86IF6_DICDI	Phox domain-containing protein; VPS5	2.08724					mb
DDB_G0279415	O60952	LIME_DICDI	LIM domain-containing protein E	2.18943					cyto
DDB_G0276105	Q75JH8	Q75JH8_DICDI	Alpha amylase domain-containing protein;	2.26706					m
DDB_G0291926	Q54DX3	Q54DX3_DICDI	Endothelial monocyte-activating polypeptide II pro-EMAP II family protein;	2.39395	3.43247		2.27527	3.44771	pbio
DDB_G0275069	Q869W9	PKS16_DICDI	Probable polyketide synthase 16 (dipks16)	2.46415					lip
DDB_G0277007	Q550W6	FUCT1_DICDI	GDP-fucose transporter 1		0.272881	2.5878			trans
DDB_G0283375	Q54R70	Q54R70_DICDI	Putative uncharacterized protein scdA;		0.273233		0.540151		gene
DDB_G0285821	Q1ZXE8	SRP68_DICDI	Signal recognition particle subunit SRP68		0.284013				pbio
DDB_G0275039	Q86I62	Q86I62_DICDI	Putative uncharacterized protein;		0.3113				u
DDB_G0292918	Q54CH4	Q54CH4_DICDI	Glycoside hydrolase family 47 protein;		0.313255		0.535661		m
DDB_G0277273	Q54ZW0	PHG1B_DICDI	Putative phagocytic receptor 1b [CHAIN 0]		0.316584				adh
DDB_G0279403	Q1ZXH9	CP51_DICDI	Probable lanosterol 14-alpha demethylase (LDM)		0.32278				lip
DDB_G0267422	Q55FG3	VP13C_DICDI	Putative vacuolar protein sorting-associated protein 13C		0.337491				mb
DDB_G0281627	Q54TP9	Q54TP9_DICDI	Arf GTPase activating protein;		0.340458				gtpase
DDB_G0272172	Q75JV8	Q75JV8_DICDI	Uncharacterized protein;		0.344763				m
DDB_G0275455	Q75K18	SRP54_DICDI	Signal recognition particle 54 kDa protein (SRP54)		0.34756				pbio
DDB_G0293768	Q54BB7	Q54BB7_DICDI	Putative uncharacterized protein fut9;		0.352035				pbio
DDB_G0273977	Q556L1	SRP14_DICDI	Signal recognition particle 14 kDa protein (SRP14)		0.353089				pbio
DDB_G0278885	Q54XK2	SC61A_DICDI	Protein transport protein Sec61 subunit alpha		0.372828				pbio
DDB_G0278543	Q54XX1	SRPRB_DICDI	Signal recognition particle receptor subunit beta (SR-beta)		0.373457				pbio
DDB_G0291412	Q54EP7	SRP72_DICDI	Signal recognition particle subunit SRP72		0.375376				pbio
DDB_G0288795	Q54IF2	Y0670_DICDI	Probable serine/threonine-protein kinase DDB_G0288795		0.376878				sign
DDB_G0277493	Q76NU3	TCPZ_DICDI	T-complex protein 1 subunit zeta (TCP-1-zeta)		0.401762				chap
DDB_G0281815	Q54TH4	GET4_DICDI	Golgi to ER traffic protein 4 homolog		0.40356		0.534208		u
DDB_G0292268	P36409	RAB2A_DICDI	Ras-related protein Rab-2A		0.404703				gtpase
DDB_G0267540	Q55GS2	SCY1_DICDI	Probable inactive serine/threonine-protein kinase scy1		0.40629				sign
DDB_G0272949	Q559F5	Q559F5_DICDI	Uncharacterized protein;		0.412253				u
DDB_G0288907	Q54I98	SMT1_DICDI	Probable cycloartenol-C-24-methyltransferase 1		0.420959				lip
DDB_G0281741	Q54TH8	TCPG_DICDI	T-complex protein 1 subunit gamma (TCP-1-gamma)		0.424491				chap
DDB_G0272296	Q559R0	SAR1A_DICDI	GTP-binding protein Sar1A		0.438646				gtpase
DDB_G0267452	Q9NIF3	UBQL_DICDI	Ubiquilin		0.441617		0.469068		pd
DDB_G0269154	Q94502	GANAB_DICDI	Neutral alpha-glucosidase AB [CHAIN 0]		0.442721		0.572312		m
DDB_G0291191	Q54F16	Q54F16_DICDI	Cysteine protease;		0.443868				pd
DDB_G0277775	Q54Z53	Q54Z53_DICDI	Putative uncharacterized protein;		2.36608				chap
DDB_G0269768	Q55D68	Q55D68_DICDI	SET domain-containing protein;		2.37669				gene
DDB_G0274325	Q86IZ9	DDX52_DICDI	Probable ATP-dependent RNA helicase ddx52		2.64399		3.89494	3.09438	gene
DDB_G0287469	Q54KB7	DHE3_DICDI	Glutamate dehydrogenase, mitochondrial (GDH)		2.77785				mito
DDB_G0292552	P42530	DIS2_DICDI	Discoidin-2		2.91305		5.01264	5.4698	adh
DDB_G0282035	Q54T27	IF2B_DICDI	Eukaryotic translation initiation factor 2 subunit 2 (eIF-2-beta)		3.05812		3.68983	3.5145	pbio
DDB_G0283857	Q54QM4	DNLI3_DICDI	DNA ligase 3		3.27612				gene
DDB_G0278967	Q54XD8	IF2G_DICDI	Eukaryotic translation initiation factor 2 subunit 3 (eIF-2-gamma)		3.5043		3.46368	3.15048	pbio
DDB_G0269708	Q55DC0	Q55DC0_DICDI	WH2 domain-containing protein;		3.51012				cyto
DDB_G0273723	Q556Z1	Q556Z1_DICDI	Calcium-binding EF-hand domain-containing protein;			0.267976			u
DDB_G0293376	Q54BW4	CPAS2_DICDI	Circularly permutated Ras protein 2 (DdiCPRas2)			0.314604			gtpase
DDB_G0286749	Q54LA4	Q54LA4_DICDI	Putative uncharacterized protein;			0.363876			trans
DDB_G0285329	Q54NE0	Q54NE0_DICDI	Nucleotide binding protein 1-like protein;			0.364714	0.570563		u
DDB_G0270692	Q55CR8	Q55CR8_DICDI	Uncharacterized protein;			0.365223			u
DDB_G0268928	Q55F11	Y8928_DICDI	PA-phosphatase related-family protein DDB_G0268928			0.384825			lip
DDB_G0280061	Q6TMJ9	SYBA_DICDI	Synaptobrevin-A			0.392291			mb
DDB_G0291245	Q8T6J1	ABCA6_DICDI	ABC transporter A family member 6			0.405663			trans
DDB_G0269200	Q8MUF9	CPLA_DICDI	Putative processed calpain-like cysteine protease A [CHAIN 0]			0.408097			pd
DDB_G0283537	P32254	RASS_DICDI	Ras-like protein rasS [CHAIN 0]			0.414269			gtpase
DDB_G0270488	Q55E77	Q55E77_DICDI	Uncharacterized protein;			0.415782			u
DDB_G0277625	Q54ZD5	Q54ZD5_DICDI	Uncharacterized protein;			0.417365			u
DDB_G0274757	Q556D4	Q556D4_DICDI	Uncharacterized protein;			0.427286			u
DDB_G0293218	Q54C24	VPS35_DICDI	Vacuolar protein sorting-associated protein 35			0.42983			mb
DDB_G0280975	Q23862	RACE_DICDI	Rho-related protein racE [CHAIN 0]			0.4319			gtpase
DDB_G0293434	P15064	RASG_DICDI	Ras-like protein rasG [CHAIN 0]			0.434425			gtpase
DDB_G0272344	Q76P24	HD_DICDI	HD protein homolog			0.435944			trans
DDB_G0278495	Q54Y02	Q54Y02_DICDI	Alkaline phosphatase			0.436356			m
DDB_G0275711	Q552S0	NHE1_DICDI	Sodium/hydrogen exchanger 1 (DdNHE1) (NHE1) (Na-H exchanger 1) [CHAIN 0]			0.441195			trans
DDB_G0282673	Q54S45	Q54S45_DICDI	Putative uncharacterized protein;			0.441686			u
DDB_G0275967	Q8MMR8	Q8MMR8_DICDI	Amidase family protein;			0.442379			lip
DDB_G0280797	Q54UV2	Q54UV2_DICDI	Putative uncharacterized protein;			2.31815			gene
DDB_G0272012	Q86JM5	Y2012_DICDI	Putative elongation of fatty acids protein DDB_G0272012			2.3414			lip
DDB_G0291636	Q54EH2	RPAB1_DICDI	DNA-directed RNA polymerases I, II, and III subunit rpabc1 (RNA polymerases I, II, and III subunit ABC1)			2.342	3.6555	3.23245	gene
DDB_G0293036	Q54CD6	DDX5_DICDI	Probable ATP-dependent RNA helicase ddx5			2.38907	3.69337	3.00794	gene
DDB_G0289415	Q54HJ2	PESC_DICDI	Pescadillo homolog			2.44863	3.32272	2.88571	gene
DDB_G0279601	Q54WN5	UTP6_DICDI	U3 small nucleolar RNA-associated protein 6 homolog			2.45248			gene
DDB_G0277019	Q550V0	Q550V0_DICDI	WD40 repeat-containing protein;			2.46045			gene
DDB_G0271724	Q75JE2	Q75JE2_DICDI	Uncharacterized protein;			2.49364	4.32896		gene
DDB_G0267490	Q55GV9	LIMCH_DICDI	Calponin homology and LIM domain-containing protein (CH-LIM)			2.51076			cyto
DDB_G0269688	Q55DE2	SDA1_DICDI	Protein SDA1 homolog			2.54806		2.64907	pbio
DDB_G0288347	Q54J26	NOP10_DICDI	H/ACA ribonucleoprotein complex subunit 3			2.55174	4.57111	3.57918	gene
DDB_G0282623	Q54S79	WDR3_DICDI	WD repeat-containing protein 3 homolog			2.55344			gene
DDB_G0278349	Q54Y98	TRA2_DICDI	Transformer-2 protein homolog			2.56085			gene
DDB_G0282339	Q54SN4	RPAC1_DICDI	DNA-directed RNA polymerases I and III subunit rpac1 (RNA polymerases I and III subunit AC1)			2.57835	4.34136	3.65347	gene
DDB_G0280805	Q54UU6	KRR1_DICDI	KRR1 small subunit processome component homolog			2.59546	3.74195	3.62572	gene
DDB_G0285245	B0G151	B0G151_DICDI	Putative uncharacterized protein;			2.64479	2.57866		u
DDB_G0275887	Q8T2K9	MASY_DICDI	Malate synthase			2.64554			m
DDB_G0281711	Q54TJ4	DDX27_DICDI	Probable ATP-dependent RNA helicase ddx27			2.66372	1.83069		gene
DDB_G0273815	Q556U5	HAP28_DICDI	28 kDa heat- and acid-stable phosphoprotein homolog			2.6854			u
DDB_G0280133	Q54VU4	Y8013_DICDI	Probable serine/threonine-protein kinase DDB_G0280133			2.69988			sign
DDB_G0274327	Q86A81	Q86A81_DICDI	IWS1 family protein;			2.72833	4.59757	3.38227	gene
DDB_G0272991	Q558Z9	EXOC7_DICDI	Exocyst complex component 7			2.72934			mb
DDB_G0287891	Q54JS8	Q54JS8_DICDI	BMS1-like ribosome biogenesis protein;			2.75167	3.75398	3.98383	gene
DDB_G0293476	Q54BR4	Q54BR4_DICDI	Putative uncharacterized protein;			2.82164	2.21373		gene
DDB_G0290909	Q54FE8	RPA49_DICDI	DNA-directed RNA polymerase I subunit rpa49 (RNA polymerase I subunit A49)			2.87509			gene
DDB_G0282793	Q54S59	WDR61_DICDI	WD repeat-containing protein 61 homolog			2.89284			u
DDB_G0283685	Q54QQ8	Q54QQ8_DICDI	U3 snoRNP protein;			3.05502	4.43994	3.99446	gene
DDB_G0284245	Q54PX3	Q54PX3_DICDI	RNA-binding region RNP-1 domain-containing protein;			3.05647			gene
DDB_G0280081	Q54VX5	EXOC2_DICDI	Exocyst complex component 2			3.14041	3.68087	2.86257	mb
DDB_G0276189	Q552C9	Q552C9_DICDI	Putative uncharacterized protein;			3.22373	4.26	4.43539	u
DDB_G0285067	Q54NV1	EXOC1_DICDI	Exocyst complex component 1			3.23406	7.47754	4.61113	mb
DDB_G0280393	Q54VI2	Q54VI2_DICDI	RNA-binding region RNP-1 domain-containing protein;			3.2502			gene
DDB_G0285515	Q54N44	PPAN_DICDI	Peter Pan-like protein			3.3215	3.78777	3.30054	gene
DDB_G0282153	Q54SX7	Q54SX7_DICDI	Putative uncharacterized protein;			3.42216			def
DDB_G0290425	Q54G38	SURF6_DICDI	Surfeit locus protein 6 homolog			3.46388			gene
DDB_G0283697	Q54QQ2	Y5634_DICDI	Uncharacterized protein DDB_G0283697			3.604	6.09781	5.67863	u
DDB_G0288039	Q54JI0	Q54JI0_DICDI	Putative uncharacterized protein;			3.67877	9.19294	6.33809	u
DDB_G0293520	Q54BP6	EXOC3_DICDI	Exocyst complex component 3			3.69155	3.84101		mb
DDB_G0279317	Q54WY7	Q54WY7_DICDI	Putative uncharacterized protein;			3.91513	3.23814	2.5337	u
DDB_G0280579	Q54V71	Y6053_DICDI	Uncharacterized protein DDB_G0280579			3.94402			u
DDB_G0269312	Q55EB8	Q55EB8_DICDI	Uncharacterized protein;			3.9968	8.32211	4.90894	gene
DDB_G0279491	Q54WQ9	Q54WQ9_DICDI	Putative uncharacterized protein;			4.07704	7.63331	4.90071	chap
DDB_G0291966	Q1ZXB1	Q1ZXB1_DICDI	RNA-binding region RNP-1 domain-containing protein;			4.12698	2.06083	3.69638	gene
DDB_G0269412	Q55E33	Q55E33_DICDI	RNA polymerase II-associated factor 1;			4.35635			gene
DDB_G0280487	Q54VA6	Q54VA6_DICDI	Putative uncharacterized protein;			4.59028	5.57309	4.66209	u
DDB_G0293500	Q54BQ4	Q54BQ4_DICDI	Putative uncharacterized protein;			8.4464	5.50707	3.30812	u
DDB_G0292636	Q54CY3	Y4489_DICDI	Putative uncharacterized protein DDB_G0292636			10.2095	14.8525	11.2486	u
DDB_G0274741	Q555X4	GNT15_DICDI	Glycosyltransferase-like protein gnt15				0.401689		m
DDB_G0280345	Q54VG4	SGT_DICDI	Small glutamine-rich tetratricopeptide repeat-containing protein				0.439155		u
DDB_G0349487	Q86HW2	Q86HW2_DICDI	Putative uncharacterized protein;				0.449743		u
DDB_G0283539	Q23858	CALR_DICDI	Calreticulin [CHAIN 0]				0.491236		chap
DDB_G0284571	Q54PG5	GACC_DICDI	Rho GTPase-activating protein gacC				0.50143		gtpase
DDB_G0274373	Q86IU8	Q86IU8_DICDI	Uncharacterized protein;				0.513932		pbio?
DDB_G0292886	Q54CK2	Q54CK2_DICDI	Putative uncharacterized protein;				0.516126		u
DDB_G0276489	Q551M4	ZFPL1_DICDI	Zinc finger protein-like 1 homolog				0.53309		u
DDB_G0274613	Q554L2	Y4613_DICDI	Probable inactive serine/threonine-protein kinase DDB_G0274613				0.537068		sign
DDB_G0275149	Q8T2Q0	ZDHC6_DICDI	Putative ZDHHC-type palmitoyltransferase 6				0.537241		pbio???
DDB_G0284693	Q54P95	COX6B_DICDI	Probable cytochrome c oxidase subunit 6B				0.538725		m
DDB_G0279791	Q54WC4	Q54WC4_DICDI	Putative uncharacterized protein; perilipin				0.542511		lip
DDB_G0269764	Q55D71	Q55D71_DICDI	Uncharacterized protein;				0.545023		u
DDB_G0272841	Q558S4	Q558S4_DICDI	Uncharacterized protein;				0.550897		sign
DDB_G0276141	Q86IA3	PDI1_DICDI	Protein disulfide-isomerase 1 (PDI1) [CHAIN 0]				0.557549		chap
DDB_G0274495	Q86HP1	Q86HP1_DICDI	Uncharacterized protein;				0.559637		u
DDB_G0287543	Q54K74	YETL_DICDI	Endoplasmic reticulum transmembrane protein YET-like				0.563789		mb
DDB_G0272995	Q558Z1	Q558Z1_DICDI	Uncharacterized protein;				0.564573		u
DDB_G0291434	Q54EN4	PDI2_DICDI	Protein disulfide-isomerase 2 (PDI2) [CHAIN 0]				0.571929		chap
DDB_G0275459	Q75K16	Q75K16_DICDI	RNA-binding region RNP-1 domain-containing protein;				1.74837		gene
DDB_G0282143	P42526	HATB_DICDI	Hisactophilin-2 (HS II) [CHAIN 0]				1.77372		cyto
DDB_G0271766	Q55AK6	Q55AK6_DICDI	U box domain-containing protein;				1.80123		gene
DDB_G0276363	Q86AC8	MYOG_DICDI	Myosin-G heavy chain				1.81582		cyto
DDB_G0287881	B0G163	EXOC5_DICDI	Exocyst complex component 5				1.84536		mb
DDB_G0270156	Q55C97	Q55C97_DICDI	Uncharacterized protein;				1.88137		u
DDB_G0288243	Q54J81	Q54J81_DICDI	Putative uncharacterized protein;				1.90128		u
DDB_G0287361	Q54KG1	DDX41_DICDI	Probable ATP-dependent RNA helicase ddx41				1.90402		gene
DDB_G0272318	Q76P29	IMAB_DICDI	Importin subunit alpha-B				1.93256		gene
DDB_G0281925	Q54T87	Q54T87_DICDI	Putative uncharacterized protein;				1.94491		gene
DDB_G0285961	Q54MH9	RFC1_DICDI	Probable replication factor C subunit 1				1.98276		gene
DDB_G0285465	Q54N72	NOG1_DICDI	Probable nucleolar GTP-binding protein 1				1.99524		gene
DDB_G0268898	Q55EH5	Q55EH5_DICDI	WD40 repeat-containing protein;				2.00302		gene
DDB_G0274893	Q555G2	Q555G2_DICDI	Uncharacterized protein;				2.00319		u
DDB_G0282717	Q54S15	Q54S15_DICDI	Putative uncharacterized protein gxcAA;				2.0298		gtpase
DDB_G0288551	Q54IS5	Q54IS5_DICDI	Pumilio RNA-binding region-containing protein;				2.05991		gene
DDB_G0282141	P13231	HATA_DICDI	Hisactophilin-1 (HS I)				2.09406		cyto
DDB_G0284681	Q54PA2	Q54PA2_DICDI	Putative uncharacterized protein;				2.11327		lip
DDB_G0274521	Q869Q2	RRS1_DICDI	Ribosome biogenesis regulatory protein homolog				2.13352		gene
DDB_G0279093	Q54XA6	Q54XA6_DICDI	Kelch repeat-containing protein;				2.16899		pd
DDB_G0277909	P35085	CBPP_DICDI	Calcium-binding protein P				2.17742		u
DDB_G0302418	C7G018	C7G018_DICDI	U3 small nucleolar ribonucleoprotein protein;				2.20972		gene
DDB_G0272350	Q75JX1	Q75JX1_DICDI	Sphingosine kinase related protein;				2.21891		lip
DDB_G0285381	Q54N97	DPOD1_DICDI	DNA polymerase delta catalytic subunit				2.2304		gene
DDB_G0293012	Q54CF8	Q54CF8_DICDI	Chromo domain-containing protein;				2.29502		gene
DDB_G0284833	Q54P76	EXOC4_DICDI	Exocyst complex component 4				2.31184		mb
DDB_G0290181	Q54GG4	Q54GG4_DICDI	HAT repeat-containing protein;				2.33184	3.12829	gene
DDB_G0273985	Q556K7	Q556K7_DICDI	Uncharacterized protein;				2.42282		u
DDB_G0280039	P22467	MYOA_DICDI	Myosin IA heavy chain				2.42498		cyto
DDB_G0293084	Q54CA8	Q54CA8_DICDI	DOCK family protein;				2.43599		gtpase
DDB_G0276155	O15743	SPNA_DICDI	Protein spalten				2.43937		sign
DDB_G0269972	Q55CP1	Q55CP1_DICDI	U3 snoRNP protein;				2.45958		gene
DDB_G0284017	Q54Q94	DDX10_DICDI	Probable ATP-dependent RNA helicase ddx10				2.60067	2.57756	gene
DDB_G0282741	Q54S03	DDX18_DICDI	Probable ATP-dependent RNA helicase ddx18				2.61814	2.82912	gene
DDB_G0284863	Q54NW4	LIMB_DICDI	LIM domain-containing protein B				2.685		cyto
DDB_G0286773	Q54L90	Q54L90_DICDI	RasGEF domain-containing protein;				2.74123		gtpase
DDB_G0292736	Q02158	PLC_DICDI	1-phosphatidylinositol 4,5-bisphosphate phosphodiesterase (PLC)				2.82557	2.60444	lip
DDB_G0288625	Q54IN8	Q54IN8_DICDI	Putative uncharacterized protein;				2.83001		u
DDB_G0284383	Q54PQ6	Q54PQ6_DICDI	Putative uncharacterized protein;				2.83525	2.64436	gene
DDB_G0281185	Q54UA6	Q54UA6_DICDI	Putative uncharacterized protein;				3.02497		u
DDB_G0279639	Q54WI5	Q54WI5_DICDI	SAP DNA-binding domain-containing protein;				3.0263		gene
DDB_G0294533	Q1ZXD6	ROCO5_DICDI	Probable serine/threonine-protein kinase roco5				3.10242	2.9156	gtpase
DDB_G0291438	Q54EN2	Q54EN2_DICDI	U3 snoRNP protein;				3.18404	3.89803	gene
DDB_G0283035	Q54RM1	OSB7_DICDI	Oxysterol-binding protein 7				3.42753	2.50565	lip
DDB_G0268868	Q55EJ3	NAT10_DICDI	N-acetyltransferase 10 homolog				3.52864		gene
DDB_G0280489	Q54VA5	Q54VA5_DICDI	WD40 repeat-containing protein;				3.62798	3.8256	gene
DDB_G0277857	Q54Y81	DDX23_DICDI	ATP-dependent RNA helicase ddx23				3.72406	3.18287	gene
DDB_G0291362	Q54ES6	RPC19_DICDI	DNA-directed RNA polymerases I and III subunit rpc19				3.81662	3.34327	gene
DDB_G0284663	Q54PB2	MRD1_DICDI	Multiple RNA-binding domain-containing protein 1				3.82718	3.62274	gene
DDB_G0293412	Q54BV0	Q54BV0_DICDI	Putative uncharacterized protein;				3.8445	4.27772	gene
DDB_G0285427	Q54MY9	MKCA_DICDI	Probable serine/threonine-protein kinase mkcA				4.05605	3.10592	gene
DDB_G0269830	Q55D06	Q55D06_DICDI	Uncharacterized protein;				4.18354	3.16643	gene
DDB_G0276255	Q551Y5	Q551Y5_DICDI	Putative uncharacterized protein;				4.31043	4.29381	u
DDB_G0271862	Q869N9	IF2A_DICDI	Eukaryotic translation initiation factor 2 subunit 1 (eIF-2-alpha)				4.45796	4.00633	pbio
DDB_G0288703	Q54IK0	Q54IK0_DICDI	Putative uncharacterized protein bud13;				4.68126	2.41606	u
DDB_G0286161	Q54M63	Q54M63_DICDI	Uncharacterized protein;				4.7364		u
DDB_G0287147	Q54KS4	GNL3_DICDI	Guanine nucleotide-binding protein-like 3 homolog				5.30333	3.96578	gene
DDB_G0270260	Q55C24	NHP6_DICDI	Non-histone chromosomal protein 6 homolog				5.63424	8.95818	gene
DDB_G0278263	Q54YF5	Q54YF5_DICDI	RNA polymerase I subunit;				6.18851	4.82005	gene
DDB_G0277835	Q54YE6	Q54YE6_DICDI	Culmination specific protein 37D;				6.3385		u
DDB_G0275911	Q552S8	Q552S8_DICDI	Putative uncharacterized protein;				6.73584	4.82848	u
DDB_G0274273	Q86J14	Q86J14_DICDI	Uncharacterized protein;					2.56026	u
DDB_G0278311	Q54YC2	Q54YC2_DICDI	Myotubularin-related protein;					2.81576	sign
