## Supplementary Table 3 for "Proteomic characterization of the *Mycobacterium marinum*-containing vacuole in *Dictyostelium discoideum*"

### Sheet: Feuil1
DDB number	ID	1 hpi	3 hpi	6 hpi	Description					down	down up	stable, down	stable up	up	up, down
DDB_G0281795	NACB_DICDI	1	0.24	0.22	Nascent polypeptide-associated complex subunit beta (NAC-beta)	pbio				red	yellow	orange	light blue	green	blue
DDB_G0283911	Q54QE9_DICDI	1	0.26	0.17	HSP20-like chaperone domain-containing protein;	chap		unknown	u	28	12	11	6	1	2
DDB_G0284911	TIM10_DICDI	1	0.3	0.25	Mitochondrial import inner membrane translocase subunit Tim10	mito		general metabolism	m	3	2	5	0	0	0
DDB_G0276791	Q7KWW4_DICDI	1	0.3	0.28	Leucine-rich repeat-containing protein;	u		signaling	sign	9	0	3	0	0	0
DDB_G0274493	DNLI1_DICDI	1	0.3	0.29	DNA ligase 1	gene		protein biosynthesis	pbio	5	3	2	2	0	1
DDB_G0287131	T2FB_DICDI	1	0.3	0.32	General transcription factor IIF subunit 2 (TFIIF-beta)	gene		membrane trafficking	mb	2	1	3	0	0	0
DDB_G0272694	GACH_DICDI	1	0.31	0.32	Rho GTPase-activating protein gacH	gtpase		small GTPases	gtpase	10	3	5	0	0	0
DDB_G0288137	Y8137_DICDI	1	0.33	0.38	Putative uncharacterized protein DDB_G0288137	mito		gene transcription	gene	16	7	0	7	0	0
DDB_G0274893	Q555G2_DICDI	1	0.34	0.35	Uncharacterized protein;	u		cytoskeleton	cyto	4	0	1	0	0	0
DDB_G0278757	Q54XT5_DICDI	1	0.35	0.36	Uncharacterized protein;	u		transporters	trans	1	0	0	0	0	1
DDB_G0274195	Q86KB4_DICDI	1	0.35	0.43	Uncharacterized protein;	u		protein degradation	pd	1	4	1	0	0	0
DDB_G0277971	VATG_DICDI	1	0.36	0.32	V-type proton ATPase subunit G (V-ATPase subunit G)	trans		chaperones	chap	6	1	0	1	0	0
DDB_G0285653	Q54MU5_DICDI	1	0.36	0.41	Putative uncharacterized protein;	u		lipid metabolism	lip	3	3	1	1	0	1
DDB_G0284519	FORI_DICDI	1	0.37	0.41	Formin-I	cyto		cell defence	def	1	0	0	1	0	0
DDB_G0291131	Q54F41_DICDI	1	0.38	0.36	Putative uncharacterized protein;	u		cell adhesion	adh	1	0	2	0	0	0
DDB_G0279377	T2FA_DICDI	1	0.38	0.4	General transcription factor IIF subunit 1 (TFIIF-alpha)	gene		mitochondria	mito	3	4	0	0	0	0
DDB_G0281907	Q54T97_DICDI	1	0.39	0.36	Putative uncharacterized protein;	u
DDB_G0283963	Q54QB3_DICDI	1	0.39	0.48	DUF1754 family protein;	u
DDB_G0281291	Q54U38_DICDI	1	0.39	0.5	Putative uncharacterized protein;	gene
DDB_G0276447	Q8T867_DICDI	1	0.4	0.42	DNAJ heat shock N-terminal domain-containing protein;	chap
DDB_G0275323	TIPD_DICDI	1	0.4	0.42	Protein tipD	def
DDB_G0292334	Q54DC6_DICDI	1	0.41	0.26	Putative uncharacterized protein;	u
DDB_G0291562	OSB12_DICDI	1	0.41	0.39	Oxysterol-binding protein 12	lip
DDB_G0274407	Q86KA1_DICDI	1	0.41	0.43	Uncharacterized protein;	pbio
DDB_G0272931	TIM9_DICDI	1	0.43	0.39	Mitochondrial import inner membrane translocase subunit Tim9	mito
DDB_G0268646	B0G0Y7_DICDI	1	0.43	0.42	Putative uncharacterized protein;	u
DDB_G0276155	SPNA_DICDI	1	0.43	0.45	Protein spalten	sign
DDB_G0287513	NO66_DICDI	1	0.44	0.42	Bifunctional lysine-specific demethylase and histidyl-hydroxylase NO66	gene
DDB_G0274361	Q86IV3_DICDI	1	0.44	0.47	Uncharacterized protein;	gene
DDB_G0271880	Q55AH8_DICDI	1	0.44	0.55	UPF0183 family protein;	u
DDB_G0286817	Q54LD1_DICDI	1	0.45	0.4	Putative uncharacterized protein;	u
DDB_G0287351	Q54KG8_DICDI	1	0.45	0.46	DEAD/DEAH box helicase;	gene
DDB_G0269968	Q55CP4_DICDI	1	0.46	0.46	Uncharacterized protein;	u
DDB_G0275843	Q553M5_DICDI	1	0.46	0.47	Putative uncharacterized protein;	gtpase
DDB_G0283805	KAD2_DICDI	1	0.46	0.49	Adenylate kinase	m
DDB_G0279639	Q54WI5_DICDI	1	0.46	0.54	SAP DNA-binding domain-containing protein;	gene
DDB_G0282287	Q54ST8_DICDI	1	0.46	0.54	Putative uncharacterized protein;	u
DDB_G0285381	DPOD1_DICDI	1	0.47	0.4	DNA polymerase delta catalytic subunit	gene
DDB_G0292740	Y2740_DICDI	1	0.47	0.44	von Willebrand factor A domain-containing protein DDB_G0292740	adh
DDB_G0289349	Q54HM9_DICDI	1	0.47	0.47	Patatin family protein;	lip
DDB_G0289769	Q54H09_DICDI	1	0.47	0.49	Putative uncharacterized protein;	u
DDB_G0290901	GEFK_DICDI	1	0.48	0.39	Ras guanine nucleotide exchange factor K	gtpase
DDB_G0269166	PAKA_DICDI	1	0.48	0.45	Serine/threonine-protein kinase pakA (dPAKa)	sign
DDB_G0292710	Q54CU3_DICDI	1	0.48	0.47	Putative uncharacterized protein;	chap
DDB_G0281901	SLU7_DICDI	1	0.48	0.53	Pre-mRNA-splicing factor slu7	gene
DDB_G0279371	Q54WV7_DICDI	1	0.48	0.53	U3 snoRNP protein;	pbio
DDB_G0291734	PPIL3_DICDI	1	0.48	0.55	Peptidyl-prolyl cis-trans isomerase-like 3 (PPIase)	chap
DDB_G0274327	Q86A81_DICDI	1	0.48	0.56	IWS1 family protein;	gene
DDB_G0275603	Q8SSP5_DICDI	1	0.49	0.4	Arf GTPase activating protein;	gtpase
DDB_G0293124	KXCB_DICDI	1	0.49	0.45	Kinase and exchange factor for Rac B	sign
DDB_G0279281	MYBV_DICDI	1	0.49	0.46	Myb-like protein V	gene
DDB_G0281185	Q54UA6_DICDI	1	0.49	0.51	Putative uncharacterized protein;	u
DDB_G0279459	Q54WT0_DICDI	1	0.49	0.54	Putative uncharacterized protein;	u
DDB_G0287507	LIMD_DICDI	1	0.49	0.55	LIM domain-containing protein D	cyto
DDB_G0287227	THIO5_DICDI	1	0.5	0.42	Putative thioredoxin-5 (Trx-5)	chap
DDB_G0285851	Q54MM9_DICDI	1	0.5	0.43	Putative uncharacterized protein;	u
DDB_G0290873	GACJJ_DICDI	1	0.5	0.48	Rho GTPase-activating protein gacJJ	gtpase
DDB_G0287397	Q54KD6_DICDI	1	0.5	0.5	TatD-related deoxyribonuclease;	gene
DDB_G0287257	Q54KM5_DICDI	1	0.5	0.51	Putative uncharacterized protein;	u
DDB_G0274423	Q86HT7_DICDI	1	0.5	0.52	Uncharacterized protein;	u
DDB_G0288795	Y0670_DICDI	1	0.5	0.57	Probable serine/threonine-protein kinase DDB_G0288795	sign
DDB_G0290267	GEFO_DICDI	1	0.51	0.53	Ras guanine nucleotide exchange factor O	gtpase
DDB_G0285937	DHX16_DICDI	1	0.51	0.57	Putative pre-mRNA-splicing factor ATP-dependent RNA helicase DHX16	gene
DDB_G0271980	RABR_DICDI	1	0.52	0.41	Ras-related protein RabR	gtpase
DDB_G0269104	CALML_DICDI	1	0.52	0.49	Calmodulin-like protein	sign
DDB_G0274273	Q86J14_DICDI	1	0.52	0.56	Uncharacterized protein;	u
DDB_G0285245	B0G151_DICDI	1	0.52	0.57	Putative uncharacterized protein;	u
DDB_G0284329	GEFA_DICDI	1	0.53	0.47	Ras guanine nucleotide exchange factor A (Aimless)	gtpase
DDB_G0283385	SPLA_DICDI	1	0.53	0.52	Dual specificity protein kinase splA	sign
DDB_G0281403	NACA_DICDI	1	0.53	0.54	Nascent polypeptide-associated complex subunit alpha (NAC-alpha)	pbio
DDB_G0291301	Y9130_DICDI	1	0.54	0.46	Putative bifunctional amine oxidase DDB_G0291301	m
DDB_G0267540	SCY1_DICDI	1	0.54	0.5	Probable inactive serine/threonine-protein kinase scy1	sign
DDB_G0284839	NDRC_DICDI	1	0.54	0.53	Probable serine/threonine-protein kinase ndrC	sign
DDB_G0285329	Q54NE0_DICDI	1	0.54	0.57	Nucleotide binding protein 1-like protein;	u
DDB_G0294533	ROCO5_DICDI	1	0.55	0.46	Probable serine/threonine-protein kinase roco5	gtpase
DDB_G0287995	Q54JK3_DICDI	1	0.55	0.51	60S acidic ribosomal protein P1 beta;	pbio
DDB_G0277843	Q54XY4_DICDI	1	0.55	0.52	Armadillo-like helical domain-containing protein;	gtpase
DDB_G0274587	Q86IX4_DICDI	1	0.55	0.55	Nuclear pore protein;	gene
DDB_G0270920	Q55DC1_DICDI	1	0.55	0.57	Uncharacterized protein;	u
DDB_G0283709	OSB8_DICDI	1	0.56	0.43	Oxysterol-binding protein 8	lip
DDB_G0277849	DYNA_DICDI	1	0.56	0.47	Dynamin-A	mb
DDB_G0292382	PRS8_DICDI	1	0.56	0.5	26S protease regulatory subunit 8	pd
DDB_G0281393	COX4_DICDI	1	0.56	0.51	Cytochrome c oxidase subunit 4, mitochondrial [CHAIN 0]	m
DDB_G0277775	Q54Z53_DICDI	1	0.56	0.52	Putative uncharacterized protein;	chap
DDB_G0281279	Q54U48_DICDI	1	0.56	0.53	Putative uncharacterized protein;	u
DDB_G0284779	Q54P57_DICDI	1	0.57	0.44	Putative uncharacterized protein;	u
DDB_G0289391	PKIA_DICDI	1	0.57	0.51	Protein pkiA	sign
DDB_G0291670	Q54EL3_DICDI	1	0.57	0.51	Putative uncharacterized protein;	u
DDB_G0281827	DWWA_DICDI	1	0.57	0.54	WW domain-containing protein A	cyto
DDB_G0294611	B0G167_DICDI	1	0.57	0.56	Putative uncharacterized protein;	u
DDB_G0269150	LVSA_DICDI	1	0.57	0.57	BEACH domain-containing protein lvsA	mb
DDB_G0274077	Q95ZG5_DICDI	1	0.59	0.43	Putative RNaseIII;	gene
DDB_G0282297	FORB_DICDI	1	0.59	0.56	Formin-B	cyto
DDB_G0288243	Q54J81_DICDI	1	0.29	1	Putative uncharacterized protein;	u
DDB_G0289701	Q54H52_DICDI	1	0.41	1	WD40-like domain-containing protein;	u
DDB_G0269218	LYRM7_DICDI	1	0.45	1	Complex III assembly factor LYRM7	mito
DDB_G0269992	Q55CM9_DICDI	1	0.47	1	Uncharacterized protein;	gene
DDB_G0282517	PRDXL_DICDI	1	0.49	1	Peroxiredoxin-like protein DDB_G0282517, mitochondrial [CHAIN 0]	m
DDB_G0274943	Q554Y4_DICDI	1	0.5	1	GTP-binding nuclear protein Ran;	gtpase
DDB_G0267866	POMP_DICDI	1	0.5	1	Proteasome maturation protein homolog	pd
DDB_G0269216	CYPE_DICDI	1	0.51	1	Peptidyl-prolyl cis-trans isomerase cypE (PPIase cypE)	chap
DDB_G0276109	Q75JH1_DICDI	1	0.51	1	Putative uncharacterized protein;	gene
DDB_G0289593	EFTU_DICDI	1	0.51	1	Elongation factor Tu, mitochondrial	mito
DDB_G0283587	CSN1_DICDI	1	0.51	1	COP9 signalosome complex subunit 1 (Signalosome subunit 1)	pd
DDB_G0288039	Q54JI0_DICDI	1	0.51	1	Putative uncharacterized protein;	u
DDB_G0271862	IF2A_DICDI	1	0.52	1	Eukaryotic translation initiation factor 2 subunit 1 (eIF-2-alpha)	pbio
DDB_G0272566	PSDE_DICDI	1	0.52	1	26S proteasome non-ATPase regulatory subunit 14	pd
DDB_G0286299	Y6915_DICDI	1	0.52	1	Uncharacterized protein DDB_G0286299	u
DDB_G0277685	Q54ZA9_DICDI	1	0.52	1	Putative uncharacterized protein;	u
DDB_G0292466	Q54D60_DICDI	1	0.52	1	NUC153 domain-containing protein;	u
DDB_G0289151	MYBI_DICDI	1	0.53	1	Myb-like protein I	gene
DDB_G0276341	Q8T131_DICDI	1	0.53	1	Propionyl-CoA carboxylase;	lip
DDB_G0270388	Q55BS4_DICDI	1	0.53	1	Ubiquitin system component Cue domain containing protein;	pd
DDB_G0288625	Q54IN8_DICDI	1	0.53	1	Putative uncharacterized protein;	u
DDB_G0284833	EXOC4_DICDI	1	0.54	1	Exocyst complex component 4	mb
DDB_G0284555	Q1ZXF6_DICDI	1	0.55	1	PSP proline-rich domain-containing protein;	gene
DDB_G0276241	ATP5E_DICDI	1	0.55	1	ATP synthase subunit epsilon, mitochondrial (ATPase subunit epsilon)	mito
DDB_G0278967	IF2G_DICDI	1	0.55	1	Eukaryotic translation initiation factor 2 subunit 3 (eIF-2-gamma)	pbio
DDB_G0272971	Q559C4_DICDI	1	0.55	1	Uncharacterized protein;	u
DDB_G0269342	Q55E91_DICDI	1	0.55	1	Uncharacterized protein;	u
DDB_G0284201	ELOC_DICDI	1	0.56	1	Transcription elongation factor B polypeptide 1	gene
DDB_G0282569	SF3B3_DICDI	1	0.56	1	Probable splicing factor 3B subunit 3	gene
DDB_G0282631	Q54S75_DICDI	1	0.56	1	Putative uncharacterized protein;	u
DDB_G0269188	SNWA_DICDI	1	0.57	1	Protein snwA	gene
DDB_G0276371	GEFL_DICDI	1	0.57	1	Ras guanine nucleotide exchange factor L	gtpase
DDB_G0292148	Q54DK9_DICDI	1	0.57	1	Arf GTPase activating protein;	gtpase
DDB_G0289679	Q54H66_DICDI	1	0.57	1	Putative uncharacterized protein;	u
DDB_G0276305	Q551V0_DICDI	1	0.58	1	Aldehyde dehydrogenase;	m
DDB_G0278329	Q54YA8_DICDI	1	0.58	1	Uncharacterized protein;	u
DDB_G0288017	Y8017_DICDI	1	0.59	1	Sphingomyelinase DDB_G0288017	lip
DDB_G0275355	Q553S7_DICDI	1	0.59	1	Propionyl-CoA carboxylase;	lip
DDB_G0269916	ATPB_DICDI	1	0.59	1	ATP synthase subunit beta, mitochondrial [CHAIN 0]	mito
DDB_G0282035	IF2B_DICDI	1	0.59	1	Eukaryotic translation initiation factor 2 subunit 2 (eIF-2-beta)	pbio
DDB_G0273065	DIS1B_DICDI	1	1	0.43	Discoidin-1 subunit B/C [CHAIN 0]	adh
DDB_G0295807	C7FZY1_DICDI	1	1	0.43	Short-chain dehydrogenase/reductase family protein;	lip
DDB_G0346831	Q55BL9_DICDI	1	1	0.46	Uncharacterized protein;	u
DDB_G0292410	ZC3HF_DICDI	1	1	0.49	Zinc finger CCCH domain-containing protein 15 homolog	u
DDB_G0270230	UTP11_DICDI	1	1	0.51	Probable U3 small nucleolar RNA-associated protein 11 (U3 snoRNA-associated protein 11)	pbio
DDB_G0279309	Q54WZ1_DICDI	1	1	0.51	Putative uncharacterized protein;	u
DDB_G0274595	CATA_DICDI	1	1	0.52	Catalase-A	m
DDB_G0294292	Q54AQ0_DICDI	1	1	0.53	Unclassified GTPase;	gtpase
DDB_G0285419	CRYS_DICDI	1	1	0.53	Crystal protein [CHAIN 0]	m
DDB_G0279973	Q54W09_DICDI	1	1	0.53	AhpC/TSA family protein;	m
DDB_G0289583	Q54HA7_DICDI	1	1	0.53	DUF814 family protein;	u
DDB_G0283193	Q54RD2_DICDI	1	1	0.53	Putative uncharacterized protein;	u
DDB_G0284863	LIMB_DICDI	1	1	0.54	LIM domain-containing protein B	cyto
DDB_G0295697	B0G120_DICDI	1	1	0.54	Mss4-like family protein;	gtpase
DDB_G0286427	URIC_DICDI	1	1	0.54	Uricase	m
DDB_G0285901	Q54MJ6_DICDI	1	1	0.54	Vps53-like domain-containing protein;	mb
DDB_G0287587	SMLA_DICDI	1	1	0.54	Small aggregate formation protein	sign
DDB_G0288133	Y8133_DICDI	1	1	0.54	Uncharacterized protein DDB_G0288133	u
DDB_G0285655	Q54MU4_DICDI	1	1	0.54	Putative uncharacterized protein;	u
DDB_G0270932	Q1ZXQ0_DICDI	1	1	0.55	Uncharacterized protein;	gtpase
DDB_G0271856	Q86HF6_DICDI	1	1	0.55	Vps52 / Sac2 family protein;	mb
DDB_G0283393	RLA2_DICDI	1	1	0.55	60S acidic ribosomal protein P2 [CHAIN 0]	pbio
DDB_G0279093	Q54XA6_DICDI	1	1	0.55	Kelch repeat-containing protein;	pd
DDB_G0294627	B0G197_DICDI	1	1	0.55	MaoC-like dehydratase domain-containing protein;	u
DDB_G0291079	GBPC_DICDI	1	1	0.56	Cyclic GMP-binding protein C	gtpase
DDB_G0288541	AOFA_DICDI	1	1	0.56	Probable flavin-containing monoamine oxidase A	m
DDB_G0278499	Q54Y00_DICDI	1	1	0.56	Protein phosphatase 2C;	sign
DDB_G0272130	Y2130_DICDI	1	1	0.56	Recoverin family protein DDB_G0272130 [CHAIN 0]	sign
DDB_G0276797	Q7KWK0_DICDI	1	1	0.56	WD-40 repeat-containing protein;	u
DDB_G0269934	Q55CR5_DICDI	1	1	0.57	Regulator of chromosome condensation domain-containing protein;	gtpase
DDB_G0291656	YKT6_DICDI	1	1	0.57	Putative synaptobrevin homolog YKT6 [CHAIN 0]	mb
DDB_G0285793	CAD1_DICDI	1	1	0.58	Calcium-dependent cell adhesion molecule 1 (CAD-1) (DdCAD-1)	adh
DDB_G0268848	Q55EK6_DICDI	1	1	0.58	Putative uncharacterized protein;	u
DDB_G0274495	Q86HP1_DICDI	1	1	0.58	Uncharacterized protein;	u
DDB_G0282339	RPAC1_DICDI	1	1	1.73	DNA-directed RNA polymerases I and III subunit rpac1 (RNA polymerases I and III subunit AC1)	gene
DDB_G0282153	Q54SX7_DICDI	1	1	1.76	Putative uncharacterized protein;	def
DDB_G0281381	STATA_DICDI	1	1	1.76	Signal transducer and activator of transcription A	gene
DDB_G0275759	RPA1_DICDI	1	1	1.79	DNA-directed RNA polymerase I subunit rpa1 (RNA polymerase I subunit A1)	gene
DDB_G0287361	DDX41_DICDI	1	1	1.83	Probable ATP-dependent RNA helicase ddx41	gene
DDB_G0275911	Q552S8_DICDI	1	1	1.85	Putative uncharacterized protein;	u
DDB_G0267786	Y7786_DICDI	1	1	1.85	PH domain-containing protein DDB_G0267786	u
DDB_G0293560	RPA2_DICDI	1	1	1.86	DNA-directed RNA polymerase I subunit rpa2 (RNA polymerase I subunit 2)	gene
DDB_G0267622	SRP09_DICDI	1	1	1.9	Signal recognition particle 9 kDa protein (SRP9)	pbio
DDB_G0269290	NAP1_DICDI	1	1	1.91	Probable nucleosome assembly protein	gene
DDB_G0288947	Q54I73_DICDI	1	1	1.94	Putative uncharacterized protein;	u
DDB_G0278725	P17_DICDI	1	1	1.96	Protein gp17 [CHAIN 0]	u
DDB_G0269284	U396_DICDI	1	1	1.98	UPF0396 protein	gene
DDB_G0284583	Q54PF9_DICDI	1	1	2.01	Glycyl-tRNA synthetase;	pbio
DDB_G0273249	HS7C2_DICDI	1	1	2.11	Heat shock cognate 70 kDa protein 2 (HSC70-2)	chap
DDB_G0286161	Q54M63_DICDI	1	1	2.23	Uncharacterized protein;	u
DDB_G0269850	Q55CZ0_DICDI	1	1	2.68	Uncharacterized protein;	u
DDB_G0292862	PPT3_DICDI	1	1	3.33	Palmitoyl-protein thioesterase 3 (PPT-3) [CHAIN 0]	lip
DDB_G0289833	Q54GY1_DICDI	1	1.71	1.99	Phox domain-containing protein;	u
DDB_G0279791	Q54WC4_DICDI	1	1.85	1	Putative uncharacterized protein;	lip
DDB_G0278815	IF2P_DICDI	1	1.85	1	Eukaryotic translation initiation factor 5B (eIF-5B)	pbio
DDB_G0275689	ABCG2_DICDI	1	1.86	1	ABC transporter G family member 2	trans
DDB_G0276361	Q86AC9_DICDI	1	2.01	1	Putative uncharacterized protein;	u
DDB_G0269670	Q55DG0_DICDI	1	2.39	1	Uncharacterized protein;	u
