## Supplementary Table 2 for "Proteomic characterization of the *Mycobacterium marinum*-containing vacuole in *Dictyostelium discoideum*"

### Sheet: Feuil1
	Category	Term	Enrichment Score	Count	%	PValue	Genes	List Total	Pop Hits	Pop Total	Fold Enrichment	Bonferroni	Benjamini	FDR
Annotation Cluster 2	KEGG_PATHWAY	ddi03010:Ribosome	29.7942	76	4.75	2.43367e-20	DDB_G0292460, DDB_G0271976, DDB_G0278539, DDB_G0288273, DDB_G0281677, DDB_G0285277, DDB_G0286117, DDB_G0291526, DDB_G0272789, DDB_G0290141, DDB_G0274113, DDB_G0271668, DDB_G0283741, DDB_G0271148, DDB_G0270984, DDB_G0268302, DDB_G0284093, DDB_G0281565, DDB_G0270380, DDB_G0285881, DDB_G0276871, DDB_G0275881, DDB_G0286075, DDB_G0292388, DDB_G0276441, DDB_G0293742, DDB_G0272308, DDB_G0271298, DDB_G02…	490	100	1550	2.40408	2.09296e-18	2.09296e-18	2.6243e-17
Annotation Cluster 12	KEGG_PATHWAY	ddi03013:RNA transport	4.51103	34	2.125	0.304738	DDB_G0286969, DDB_G0271862, DDB_G0273285, DDB_G0291390, DDB_G0287855, DDB_G0278205, DDB_G0282035, DDB_G0278967, DDB_G0269932, DDB_G0269146, DDB_G0274587, DDB_G0291271, DDB_G0285683, DDB_G0288545, DDB_G0291235, DDB_G0283597, DDB_G0286753, DDB_G0274627, DDB_G0268574, DDB_G0270320, DDB_G0293558, DDB_G0273795, DDB_G0291306, DDB_G0267480, DDB_G0269192, DDB_G0269136, DDB_G0275395, DDB_G0292052, DDB_G02…	490	96	1550	1.12032	1	0.875552	98.0146
Annotation Cluster 18	KEGG_PATHWAY	ddi00190:Oxidative phosphorylation	3.90598	28	1.75	0.00430415	DDB_G0269916, DDB_G0272476, DDB_G0287127, DDB_G0284947, DDB_G0272266, DDB_G0280595, DDB_G0286171, DDB_G0276241, DDB_G0283283, DDB_G0271882, DDB_G0293524, DDB_G0270120, DDB_G0280535, DDB_G0275701, DDB_G0288875, DDB_G0291858, DDB_G0284473, DDB_G0292594, DDB_G0274553, DDB_G0269118, DDB_G0277401, DDB_G0277971, DDB_G0271774, DDB_G0292306, DDB_G0282817, DDB_G0291866, DDB_G0273657, DDB_G0274331	490	55	1550	1.61039	0.309925	0.0885686	4.5448
Annotation Cluster 18	KEGG_PATHWAY	ddi04145:Phagosome	3.90598	24	1.5	0.0158374	DDB_G0287733, DDB_G0284473, DDB_G0279149, DDB_G0287689, DDB_G0279133, DDB_G0274553, DDB_G0279605, DDB_G0269196, DDB_G0278885, DDB_G0287127, DDB_G0277971, DDB_G0277401, DDB_G0276355, DDB_G0271144, DDB_G0283539, DDB_G0271882, DDB_G0272815, DDB_G0271984, DDB_G0273657, DDB_G0277869, DDB_G0269236, DDB_G0275701, DDB_G0274331, DDB_G0291858	490	49	1550	1.54935	0.746634	0.240112	15.8144
Annotation Cluster 28	KEGG_PATHWAY	ddi03060:Protein export	2.50548	11	0.6875	0.0444886	DDB_G0286131, DDB_G0275211, DDB_G0277377, DDB_G0275455, DDB_G0278543, DDB_G0285821, DDB_G0267622, DDB_G0273977, DDB_G0278885, DDB_G0276445, DDB_G0291412	490	19	1550	1.83136	0.980034	0.386894	38.7823
Annotation Cluster 34	KEGG_PATHWAY	ddi04130:SNARE interactions in vesicular transport	2.09644	13	0.8125	0.108266	DDB_G0287733, DDB_G0277565, DDB_G0289063, DDB_G0290363, DDB_G0277173, DDB_G0292974, DDB_G0283831, DDB_G0284951, DDB_G0283363, DDB_G0279133, DDB_G0276575, DDB_G0291656, DDB_G0284385	490	27	1550	1.52305	0.999947	0.626728	70.9347
Annotation Cluster 56	KEGG_PATHWAY	ddi00410:beta-Alanine metabolism	1.20723	3	0.1875	0.980993	DDB_G0290537, DDB_G0292270, DDB_G0289085	490	16	1550	0.593112	1	0.999047	100
Annotation Cluster 59	KEGG_PATHWAY	ddi00640:Propanoate metabolism	1.16273	6	0.375	0.807437	DDB_G0288387, DDB_G0275355, DDB_G0289325, DDB_G0276341, DDB_G0289085, DDB_G0271842	490	20	1550	0.94898	1	0.994737	100
Annotation Cluster 60	KEGG_PATHWAY	ddi03020:RNA polymerase	1.11503	11	0.6875	0.284721	DDB_G0282339, DDB_G0272036, DDB_G0293560, DDB_G0279193, DDB_G0291636, DDB_G0277677, DDB_G0291362, DDB_G0268080, DDB_G0275759, DDB_G0268198, DDB_G0290909	490	26	1550	1.3383	1	0.872338	97.3037
Annotation Cluster 60	KEGG_PATHWAY	ddi00240:Pyrimidine metabolism	1.11503	21	1.3125	0.634576	DDB_G0294609, DDB_G0272036, DDB_G0269034, DDB_G0280985, DDB_G0291636, DDB_G0277677, DDB_G0291362, DDB_G0268080, DDB_G0268198, DDB_G0290909, DDB_G0282339, DDB_G0274559, DDB_G0279911, DDB_G0280041, DDB_G0280567, DDB_G0276335, DDB_G0293560, DDB_G0273805, DDB_G0279193, DDB_G0285381, DDB_G0275759	490	66	1550	1.00649	1	0.983799	99.9981
Annotation Cluster 60	KEGG_PATHWAY	ddi00230:Purine metabolism	1.11503	24	1.5	0.881118	DDB_G0294609, DDB_G0279001, DDB_G0272036, DDB_G0286427, DDB_G0277087, DDB_G0291636, DDB_G0277677, DDB_G0291362, DDB_G0268080, DDB_G0268198, DDB_G0290909, DDB_G0282339, DDB_G0279911, DDB_G0283805, DDB_G0287371, DDB_G0284331, DDB_G0284669, DDB_G0293560, DDB_G0273805, DDB_G0279193, DDB_G0291029, DDB_G0281551, DDB_G0285381, DDB_G0275759	490	87	1550	0.872625	1	0.997768	100
Annotation Cluster 66	KEGG_PATHWAY	ddi03430:Mismatch repair	1.07565	10	0.625	0.108709	DDB_G0294609, DDB_G0282235, DDB_G0286027, DDB_G0274493, DDB_G0293702, DDB_G0291868, DDB_G0275809, DDB_G0285381, DDB_G0285961, DDB_G0281683	490	19	1550	1.66488	0.99995	0.593327	71.09
Annotation Cluster 66	KEGG_PATHWAY	ddi03420:Nucleotide excision repair	1.07565	11	0.6875	0.745757	DDB_G0294609, DDB_G0282235, DDB_G0286027, DDB_G0285417, DDB_G0274493, DDB_G0293702, DDB_G0286357, DDB_G0278729, DDB_G0291868, DDB_G0285381, DDB_G0285961	490	36	1550	0.966553	1	0.992607	100
Annotation Cluster 66	KEGG_PATHWAY	ddi03030:DNA replication	1.07565	9	0.5625	0.888155	DDB_G0294609, DDB_G0282235, DDB_G0286027, DDB_G0274493, DDB_G0293702, DDB_G0291868, DDB_G0285381, DDB_G0285961, DDB_G0284987	490	34	1550	0.837335	1	0.997706	100
Annotation Cluster 70	KEGG_PATHWAY	ddi00970:Aminoacyl-tRNA biosynthesis	0.997516	10	0.625	0.958481	DDB_G0288267, DDB_G0287467, DDB_G0277823, DDB_G0284197, DDB_G0272867, DDB_G0284583, DDB_G0275263, DDB_G0278293, DDB_G0272236, DDB_G0274159	490	43	1550	0.735643	1	0.998518	100
Annotation Cluster 76	KEGG_PATHWAY	ddi00020:Citrate cycle (TCA cycle)	0.916269	16	1	0.0256746	DDB_G0289325, DDB_G0275311, DDB_G0271678, DDB_G0278779, DDB_G0267426, DDB_G0290207, DDB_G0271344, DDB_G0291648, DDB_G0278345, DDB_G0270120, DDB_G0280535, DDB_G0276417, DDB_G0292600, DDB_G0292994, DDB_G0271842, DDB_G0278341	490	30	1550	1.68707	0.893206	0.311203	24.4574
Annotation Cluster 76	KEGG_PATHWAY	ddi00630:Glyoxylate and dicarboxylate metabolism	0.916269	9	0.5625	0.701387	DDB_G0274595, DDB_G0278779, DDB_G0275355, DDB_G0267426, DDB_G0290207, DDB_G0276341, DDB_G0291648, DDB_G0292600, DDB_G0275311	490	28	1550	1.01676	1	0.991125	99.9998
Annotation Cluster 76	KEGG_PATHWAY	ddi01210:2-Oxocarboxylic acid metabolism	0.916269	5	0.3125	0.896396	DDB_G0278779, DDB_G0267426, DDB_G0267380, DDB_G0271344, DDB_G0275311	490	19	1550	0.832438	1	0.997742	100
Annotation Cluster 76	KEGG_PATHWAY	ddi01200:Carbon metabolism	0.916269	24	1.5	0.917866	DDB_G0275153, DDB_G0289325, DDB_G0289085, DDB_G0279137, DDB_G0275311, DDB_G0292840, DDB_G0274595, DDB_G0271678, DDB_G0287469, DDB_G0278779, DDB_G0275355, DDB_G0284669, DDB_G0267426, DDB_G0290207, DDB_G0271344, DDB_G0276341, DDB_G0291648, DDB_G0270120, DDB_G0273639, DDB_G0280535, DDB_G0276417, DDB_G0292600, DDB_G0292994, DDB_G0271842	490	90	1550	0.843537	1	0.997848	100
Annotation Cluster 76	KEGG_PATHWAY	ddi01130:Biosynthesis of antibiotics	0.916269	43	2.6875	0.982351	DDB_G0288907, DDB_G0286603, DDB_G0270356, DDB_G0283805, DDB_G0279403, DDB_G0267380, DDB_G0267426, DDB_G0291029, DDB_G0281109, DDB_G0276341, DDB_G0291648, DDB_G0270120, DDB_G0278345, DDB_G0280535, DDB_G0276417, DDB_G0292994, DDB_G0278341, DDB_G0271842, DDB_G0275153, DDB_G0274339, DDB_G0289325, DDB_G0277087, DDB_G0284407, DDB_G0275311, DDB_G0290537, DDB_G0279911, DDB_G0292840, DDB_G0274595, DDB_G02…	490	169	1550	0.804854	1	0.999035	100
Annotation Cluster 87	KEGG_PATHWAY	ddi03050:Proteasome	0.702608	11	0.6875	0.80905	DDB_G0281051, DDB_G0293752, DDB_G0278847, DDB_G0281315, DDB_G0292382, DDB_G0279633, DDB_G0289003, DDB_G0272566, DDB_G0293784, DDB_G0270784, DDB_G0267866	490	38	1550	0.915682	1	0.993814	100
Annotation Cluster 97	KEGG_PATHWAY	ddi00100:Steroid biosynthesis	0.642794	9	0.5625	0.0952035	DDB_G0288907, DDB_G0281487, DDB_G0269016, DDB_G0279403, DDB_G0292072, DDB_G0277723, DDB_G0270356, DDB_G0269226, DDB_G0284407	490	16	1550	1.77934	0.999817	0.615568	66.0003
Annotation Cluster 107	KEGG_PATHWAY	ddi00510:N-Glycan biosynthesis	0.490654	6	0.375	0.959402	DDB_G0285159, DDB_G0272730, DDB_G0293224, DDB_G0291780, DDB_G0269154, DDB_G0286519	490	27	1550	0.702948	1	0.998352	100
Annotation Cluster 110	KEGG_PATHWAY	ddi04120:Ubiquitin mediated proteolysis	0.419905	6	0.375	0.999997	DDB_G0291972, DDB_G0273615, DDB_G0284903, DDB_G0284201, DDB_G0269230, DDB_G0270272	490	59	1550	0.321688	1	1	100
Annotation Cluster 114	KEGG_PATHWAY	ddi00270:Cysteine and methionine metabolism	0.355709	9	0.5625	0.276011	DDB_G0292840, DDB_G0291179, DDB_G0291816, DDB_G0290207, DDB_G0284699, DDB_G0279211, DDB_G0292600, DDB_G0267386, DDB_G0267418	490	20	1550	1.42347	1	0.881948	96.9278
Annotation Cluster 114	KEGG_PATHWAY	ddi01230:Biosynthesis of amino acids	0.355709	13	0.8125	0.978263	DDB_G0275153, DDB_G0279211, DDB_G0275311, DDB_G0292840, DDB_G0291179, DDB_G0278779, DDB_G0284669, DDB_G0267380, DDB_G0267426, DDB_G0271344, DDB_G0284699, DDB_G0267388, DDB_G0267386	490	58	1550	0.709008	1	0.998951	100
Annotation Cluster 120	KEGG_PATHWAY	ddi03022:Basal transcription factors	0.291133	9	0.5625	0.701387	DDB_G0290929, DDB_G0292242, DDB_G0292724, DDB_G0287131, DDB_G0285417, DDB_G0287307, DDB_G0279179, DDB_G0278729, DDB_G0279377	490	28	1550	1.01676	1	0.991125	99.9998
Annotation Cluster 121	KEGG_PATHWAY	ddi03040:Spliceosome	0.264674	24	1.5	0.94478	DDB_G0277857, DDB_G0284555, DDB_G0281901, DDB_G0273623, DDB_G0282243, DDB_G0268004, DDB_G0269932, DDB_G0269192, DDB_G0293168, DDB_G0289501, DDB_G0274361, DDB_G0269144, DDB_G0285709, DDB_G0282569, DDB_G0270042, DDB_G0269188, DDB_G0293674, DDB_G0285213, DDB_G0278027, DDB_G0269216, DDB_G0278349, DDB_G0285937, DDB_G0285395, DDB_G0288401	490	93	1550	0.816327	1	0.998808	100
Annotation Cluster 125	KEGG_PATHWAY	ddi00600:Sphingolipid metabolism	0.229528	4	0.25	0.955394	DDB_G0269738, DDB_G0282819, DDB_G0268056, DDB_G0291283	490	18	1550	0.702948	1	0.998531	100
Annotation Cluster 136	KEGG_PATHWAY	ddi00010:Glycolysis / Gluconeogenesis	0.0915796	7	0.4375	0.966729	DDB_G0290537, DDB_G0275153, DDB_G0271678, DDB_G0292270, DDB_G0291648, DDB_G0276417, DDB_G0292994	490	32	1550	0.691964	1	0.998502	100
Annotation Cluster 143	KEGG_PATHWAY	ddi04120:Ubiquitin mediated proteolysis	0.0232335	6	0.375	0.999997	DDB_G0291972, DDB_G0273615, DDB_G0284903, DDB_G0284201, DDB_G0269230, DDB_G0270272	490	59	1550	0.321688	1	1	100
